# The virome of the invasive Asian bush mosquito *Aedes japonicus* in Europe

**DOI:** 10.1101/2022.11.26.518030

**Authors:** Sandra R. Abbo, João P. P. de Almeida, Roenick P. Olmo, Carlijn Balvers, Jet S. Griep, Charlotte Linthout, Constantianus J. M. Koenraadt, Bruno M. Silva, Jelke J. Fros, Eric R. G. R. Aguiar, Eric Marois, Gorben P. Pijlman, João T. Marques

**Author notes:** Corresponding author. Corresponding authors |. Contributed equally (Sandra R. Abbo, João P. P. de Almeida).

## Abstract

**Background:** The Asian bush mosquito *Aedes japonicus* is rapidly invading North America and Europe. Due to its potential to transmit multiple pathogenic arthropod-borne (arbo)viruses including Zika virus, West Nile virus and chikungunya virus, it is important to understand the biology of this vector mosquito in more detail. In addition to arboviruses, mosquitoes can also carry insect-specific viruses that receive increasing attention due to their potential effects on host physiology and arbovirus transmission. In this study, we characterized the collection of viruses, referred to as the virome, circulating in *Ae. japonicus* populations in the Netherlands and France.

**Results:** Applying a small RNA-based metagenomic approach to *Ae. japonicus*, we uncovered a distinct group of viruses present in samples from both the Netherlands and France. These included one known virus, *Ae. japonicus* narnavirus 1 (AejapNV1), and three new virus species that we named *Ae. japonicus* totivirus 1 (AejapTV1), *Ae. japonicus* anphevirus 1 (AejapAV1) and *Ae. japonicus* bunyavirus 1 (AejapBV1). We also discovered sequences that were presumably derived from two additional novel viruses: *Ae. japonicus* bunyavirus 2 (AejapBV2) and *Ae. japonicus* rhabdovirus 1 (AejapRV1). All six viruses induced strong RNA interference responses, including the production of 21 nucleotide sized small interfering RNAs, a signature of active replication in the host. Notably, AejapBV1 and AejapBV2 belong to different viral families, however, no RNA-dependent RNA polymerase sequence has been found for AejapBV2. Intriguingly, our small RNA-based approach identified a ∼1 kb long ambigrammatic RNA that is associated with AejapNV1 as a secondary segment but showed no similarity to any sequence in public databases. We confirmed the presence of AejapNV1 primary and secondary segments, AejapTV1, AejapAV1 and AejapBV1 by reverse-transcriptase PCR in wild-caught *Ae. japonicus* mosquitoes. AejapNV1 and AejapTV1 were found at high prevalence (87-100%) in adult females, adult males and larvae.

**Conclusions:** Using a small RNA-based, sequence-independent metagenomic strategy, we uncovered a conserved and prevalent virome among *Ae. japonicus* mosquito populations. The high prevalence of AejapNV1 and AejapTV1 across all tested mosquito life stages suggests that these viruses are intimately associated with *Ae. japonicus* and may affect different aspects of the physiology of this vector mosquito.
