## Supplementary_Tables for "The virome of the invasive Asian bush mosquito *Aedes japonicus* in Europe"

### Sheet: Supp Table 1 - Library informat
SRA ID	Raw read counts	Mosquito species	Sample description	Number of adult females per pool	Location (country)	Acronym (as seen in text and figures)	Reference
SRR9131261	37636483	Aedes japonicus	Field-collected; infected with USUV in the laboratory	4	Lelystad (the Netherlands)	NL_01	Abbo et al., 2020
SRR9131262	33757442	Aedes japonicus	Field-collected; infected with ZIKV in the laboratory	6	Lelystad (the Netherlands)	NL_02	Abbo et al., 2020
SRR17146598	31616989	Aedes japonicus	Field-collected	2	Strasbourg (France)	FR_01	This work
SRR17146597	32900774	Aedes japonicus	Field-collected	4	Strasbourg (France)	FR_02	This work

### Sheet: Supp Table 2 - Assembly Metrics
SRA ID	Acronym (as seen in text and figures)	Number of contigs > 199nt	N50	Average length	Median	STD DEV	Largest contig	Number of contigs > 1K	Total of bases in contigs > 1k
SRR9131261	NL_01	1084	316	333	265	332.46	8702	19	36916
SRR9131262	NL_02	571	291	319	255	325.89	6498	9	18239
SRR17146598	FR_01	921	320	330	264	208.38	2253	17	25240
SRR17146597	FR_02	693	279	297	255	143.59	1609	8	9991

### Sheet: Supp Table 3 - Contigs Classifi
SRA ID	Acronym (as seen in text and figures)	Number of contigs > 199nt	Non-viral	Viral	Unknown contigs	Exogenous viruses	Unknown possible viruses
SRR9131261	NL_01	1084	564	56*	464	22	111
SRR9131262	NL_02	571	270	52**	249	18	78
SRR17146598	FR_01	921	417	66	438	33	44
SRR17146597	FR_02	693	312	55	326	20	15
				*Considering 3 contigs of artificially infected USUV
				**Considering 19 contigs of artificially infected ZIKV

### Sheet: Supp Table 4 - Viral Blast Hits
Contig	BLAST[n/x]	Q.cover	E-value	Percent Id.	Accesion length	Accession	Description
NL_01_Contig92_91	Blastn	0.99	0.0	99.94%	3152	MK984721.2	Aedes japonicus narnavirus 1 isolate Ae.jap.NV1, complete genome
NL_01_Contig96_95	Blastn	0.99	0.0	99.95%	11064	MT188658.1	Usutu virus strain Aejap_NL_01, complete genome
NL_01_Contig6226_6225	Blastn	0.99	0.0	99.99%	11064	MT188658.1	Usutu virus strain Aejap_NL_01, complete genome
NL_01_Contig6957_6956	Blastx	0.38	1e-11	81.08%	2034	AWW13453.1	RdRP protein [Aedes anphevirus]
NL_01_Contig19199_19198	Blastn	0.79	9e-172	99.41%	10932	MN122250.1	Usutu virus isolate AS201800150, partial genome
NL_01_Contig19337_19336	Blastn	0.42	3e-81	98.32%	1332	MH310081.1	Phasi Charoen-like phasivirus isolate CC_A_PCLV segment S, complete sequence
NL_01_Contig6449_6448	Blastx	0.99	3e-26	67.65%	198	ASV45862.1	glycoprotein [Kaiowa virus]
NL_01_Contig7578_7577	Blastx	0.59	6e-09	60.42%	562	ASA47423.1	nucleoprotein [Aedes alboannulatus orthomyxo-like virus]
NL_01_Contig6739_6738	Blastx	0.86	2e-34	77.50%	2098	QHA33845.1	RdRp [Coredo virus]
NL_01_Contig19383_19382	Blastx	0.85	7e-25	43.90%	989	YP_009336493.1	hypothetical protein 2 [Hubei toti-like virus 10]
NL_01_Contig19455_19454	Blastx	0.99	5e-26	64.10%	1136	QPF16710.1	putative RNA-dependent RNA polymerase [Aedes aegypti To virus 2]
NL_01_Contig6350_6349	Blastx	0.97	6e-29	60.76%	665	API61888.1	glycoprotein [Chuvirus Mos8Chu0]
NL_01_Contig6922_6921	Blastx	0.43	5e-35	54.35%	562	ASA47423.1	nucleoprotein [Aedes alboannulatus orthomyxo-like virus]
NL_01_Contig19275_19274	Blastx	0.68	9e-25	64.00%	459	YP_010086782.1	nucleoprotein [Ohlsdorf virus]
NL_01_Contig1526_1525	Blastx	0.49	1e-08	68.29%	665	API61888.1	glycoprotein [Chuvirus Mos8Chu0]
NL_01_Contig6879_6878	Blastx	0.93	3e-07	39.39%	2098	QHA33845.1	RdRp [Coredo virus]
NL_01_Contig6289_6288	Blastx	0.99	1e-60	70.90%	647	AWW13476.1	putative glycoprotein [Aedes anphevirus]
NL_01_Contig19175_19174	Blastx	0.92	4e-116	64.16%	647	AWW13462.1	putative glycoprotein [Aedes anphevirus]
NL_01_Contig6900_6899	Blastx	0.48	2e-34	50.00%	485	QHA33915.1	putative nucleoprotein [Atrato Chu-like virus 1]
NL_01_Contig19172_19171	Blastx	0.55	8e-62	43.61%	424	QHA33859.1	nucleocapsid protein [Narangue virus]
NL_01_Contig19170_19169	Blastx	0.67	5e-136	54.45%	396	ANW72255.1	putative glycoprotein [Terena virus]
NL_01_Contig6306_6305	Blastx	0.61	1e-21	70.18%	383	QPF16715.1	glycoprotein [Gurupi chuvirus-like 1]
NL_01_Contig6243_6242	Blastx	0.88	3e-30	44.09%	1012	AJT39584.1	proline-alanine-rich protein [dsRNA virus environmental sample]
NL_01_Contig19177_19176	Blastx	0.97	2e-127	66.67%	562	ASA47423.1	nucleoprotein [Aedes alboannulatus orthomyxo-like virus]
NL_01_Contig6367_6366	Blastx	0.67	1e-12	54.69%	643	YP_010085106.1	glycoprotein [Culex phasma-like virus]
NL_01_Contig6595_6594	Blastx	0.68	0.0	40.43%	1044	AJT39583.1	PArp-RdRp [dsRNA virus environmental sample]
NL_01_Contig6622_6621	Blastx	0.77	1e-166	49.49%	1012	AJT39584.1	proline-alanine-rich protein [dsRNA virus environmental sample]
NL_01_Contig6353_6352	Blastx	0.8	9e-05	40.00%	1044	AJT39583.1	PArp-RdRp [dsRNA virus environmental sample]
NL_01_Contig19315_19314	Blastx	0.9	8e-22	47.78%	784	ASA47421.1	PB2 [Aedes alboannulatus orthomyxo-like virus]
NL_01_Contig19389_19388	Blastx	0.88	2e-20	55.26%	665	API61888.1	glycoprotein [Chuvirus Mos8Chu0]
NL_01_Contig19232_19231	Blastx	0.95	8e-67	52.45%	1044	AJT39583.1	PArp-RdRp [dsRNA virus environmental sample]
NL_01_Contig19248_19247	Blastx	0.44	8e-08	44.29%	920	YP_009336492.1	hypothetical protein 1 [Hubei toti-like virus 10]
NL_01_Contig19171_19170	Blastx	0.94	0.0	61.31%	1044	AJT39583.1	PArp-RdRp [dsRNA virus environmental sample]
NL_01_Contig19173_19172	Blastx	0.41	3e-47	59.35%	462	QHA33833.1	putative capsid protein [Atrato Partiti-like virus 1]
NL_01_Contig6992_6991	Blastx	0.97	3e-94	40.52%	442	AWW13495.1	nucleoprotein [Aedes anphevirus]
NL_01_Contig19522_19521	Blastx	0.82	2e-07	44.44%	2443	AJG39275.1	RNA-dependent RNA polymerase [Zhee Mosquito virus]
NL_01_Contig6322_6321	Blastx	0.37	1e-05	55.00%	920	YP_009336492.1	hypothetical protein 1 [Hubei toti-like virus 10]
NL_01_Contig19376_19375	Blastx	0.87	1e-26	66.67%	665	API61888.1	glycoprotein [Chuvirus Mos8Chu0]
NL_01_Contig19234_19233	Blastx	0.86	3e-43	72.41%	989	YP_009336493.1	hypothetical protein 2 [Hubei toti-like virus 10]
NL_01_Contig7164_7163	Blastx	0.67	2e-07	53.19%	562	ASA47423.1	nucleoprotein [Aedes alboannulatus orthomyxo-like virus]
NL_01_Contig6331_6330	Blastx	0.41	0.003	51.43%	920	YP_009336492.1	hypothetical protein 1 [Hubei toti-like virus 10]
NL_01_Contig19437_19436	Blastx	0.38	1e-22	46.67%	920	YP_009336492.1	hypothetical protein 1 [Hubei toti-like virus 10]
NL_01_Contig19440_19439	Blastx	0.99	4e-35	77.22%	383	QPF16715.1	glycoprotein [Gurupi chuvirus-like 1]
NL_01_Contig19347_19346	Blastx	0.35	5e-13	71.70%	838	QPF16707.1	putative RNA-dependent RNA polymerase [Aedes aegypti To virus 1]
NL_01_Contig19581_19580	Blastx	0.9	4e-12	54.10%	2411	QHA33858.1	RdRp [Narangue virus]
NL_01_Contig6368_6367	Blastx	0.85	6e-30	73.68%	647	AWW13469.1	putative glycoprotein [Aedes anphevirus]
NL_01_Contig485_484	Blastx	0.78	2e-93	54.80%	485	QHA33915.1	putative nucleoprotein [Atrato Chu-like virus 1]
NL_01_Contig19313_19312	Blastx	0.97	3e-42	68.04%	665	API61888.1	glycoprotein [Chuvirus Mos8Chu0]
NL_01_Contig19428_19427	Blastx	0.9	5e-15	52.05%	2111	QGA70910.1	RNA-dependent RNA polymerase [Anjon virus]
NL_01_Contig19186_19185	Blastx	0.84	2e-41	44.05%	784	ASA47421.1	PB2 [Aedes alboannulatus orthomyxo-like virus]
NL_01_Contig25_24	Blastx	0.96	1e-118	71.26%	1044	AJT39583.1	PArp-RdRp [dsRNA virus environmental sample]
NL_01_Contig3_2	Blastx	0.94	6e-143	41.70%	572	QHA33860.1	putative glycoprotein [Narangue virus]
NL_01_Contig19503_19502	Blastx	0.97	4e-13	48.61%	560	ASA47442.1	nucleoprotein [Wuhan Mosquito Virus 6]
NL_01_Contig19169_19168	Blastx	0.96	5e-161	43.55%	644	YP_009305132.1	glycoprotein precursor [Wuhan Mosquito Virus 2]
NL_01_Contig6356_6355	Blastx	0.65	1e-05	46.15%	687	QRW41722.1	glycoprotein [Miglotas virus]
NL_01_Contig6333_6332_262	Blastx	0.34	8e-06	70.00%	424	QHA33859.1	nucleocapsid protein [Narangue virus]
NL_02_Contig108_107	Blastn	0.34	2e-30	100.00%	10686	MZ008356.1	Zika virus isolate Aejap_NL_02/Homo_sapiens/Cambodia/2019/SZ1901, complete genome
NL_02_Contig6365_6364	Blastn	0.98	0.0	100.00%	10807	MT507050.1	Zika virus isolate S-542/Yucatan/2017 clone 6A, complete genome
NL_02_Contig6382_6381	Blastn	0.91	0.0	100.00%	10329	MN473453.1	Zika virus isolate 96625 polyprotein (POLY) gene, complete cds
NL_02_Contig6442_6441	Blastn	1	9e-124	100.00%	10272	MK696551.1	Zika virus isolate JXLHS1807 polyprotein gene, complete cds
NL_02_Contig6542_6541	Blastn	0.96	0.0	100.00%	10745	KX906952.1	Zika virus isolate 2016\HND\19563 polyprotein gene, complete cds
NL_02_Contig6578_6577	Blastn	1	3e-103	100.00%	10807	MK566202.1	Zika virus isolate 15098, complete genome
NL_02_Contig9724_9723	Blastn	0.95	2e-176	100.00%	10807	MT507050.1	Zika virus isolate S-542/Yucatan/2017 clone 6A, complete genome
NL_02_Contig12987_12986	Blastn	0.99	0.0	99.97%	3152	MK984721.2	Aedes japonicus narnavirus 1 isolate Ae.jap.NV1, complete genome
NL_02_Contig12988_12987	Blastn	0.98	0.0	100.00%	10807	MK566202.1	Zika virus isolate 15098, complete genome
NL_02_Contig12991_12990	Blastn	1	0.0	100.00%	10542	KU937936.1	Zika virus isolate Aejap_NL_02NL00013 polyprotein gene, complete cds
NL_02_Contig12993_12992	Blastn	0.97	0.0	100.00%	10542	KU937936.1	Zika virus isolate Aejap_NL_02NL00013 polyprotein gene, complete cds
NL_02_Contig12994_12993	Blastn	1	0.0	99.78%	10791	MK269359.1	Zika virus isolate FLUR100 polyprotein gene, complete cds
NL_02_Contig12995_12994	Blastn	0.92	0.0	100.00%	10585	MN473454.1	Zika virus isolate 96626 polyprotein (POLY) gene, complete cds
NL_02_Contig12996_12995	Blastn	0.91	0.0	99.84%	10542	KU937936.1	Zika virus isolate Aejap_NL_02NL00013 polyprotein gene, complete cds
NL_02_Contig12997_12996	Blastn	0.98	0.0	99.84%	10676	MT483911.1	Zika virus isolate 800/16, complete genome
NL_02_Contig12998_12997	Blastn	0.79	0.0	100.00%	10807	MT507050.1	Zika virus isolate S-542/Yucatan/2017 clone 6A, complete genome
NL_02_Contig13023_13022	Blastn	0.98	0.0	100.00%	10269	MT078741.1	Zika virus PE243 PE-innoculum polyprotein (POLY) gene, partial cds
NL_02_Contig13059_13058	Blastn	0.97	2e-140	100.00%	10676	MT483911.1	Zika virus isolate 800/16, complete genome
NL_02_Contig13099_13098	Blastn	0.94	0.0	100.00%	10542	KU937936.1	Zika virus isolate Aejap_NL_02NL00013 polyprotein gene, complete cds
NL_02_Contig13121_13120	Blastn	0.5	4e-52	100.00%	9830	MK238039.1	Zika virus isolate 20616 polyprotein gene, partial cds
NL_02_Contig7757_7756	Blastx	0.93	1e-30	74.29%	1136	QPF16710.1	putative RNA-dependent RNA polymerase [Aedes aegypti To virus 2]
NL_02_Contig13004_13003	Blastx	0.99	6e-70	62.58%	665	API61888.1	glycoprotein [Chuvirus Mos8Chu0]
NL_02_Contig8988_8987	Blastx	0.98	3e-21	60.00%	562	ASA47423.1	nucleoprotein [Aedes alboannulatus orthomyxo-like virus]
NL_02_Contig13018_13017	Blastx	0.45	9e-25	76.79%	157	ASV45869.1	glycoprotein [Cumbaru virus]
NL_02_Contig12992_12991	Blastx	0.29	1e-32	57.38%	562	ASA47423.1	nucleoprotein [Aedes alboannulatus orthomyxo-like virus]
NL_02_Contig3073_3072	Blastx	0.71	5e-17	65.08%	920	YP_009336492.1	hypothetical protein 1 [Hubei toti-like virus 10]
NL_02_Contig13188_13187	Blastx	0.61	1e-09	69.05%	665	API61888.1	glycoprotein [Chuvirus Mos8Chu0]
NL_02_Contig6364_6363	Blastx	0.69	3e-45	55.33%	485	QHA33915.1	putative nucleoprotein [Atrato Chu-like virus 1]
NL_02_Contig6793_6792	Blastx	0.94	6e-35	53.33%	485	QHA33915.1	putative nucleoprotein [Atrato Chu-like virus 1]
NL_02_Contig6363_6362	Blastx	0.94	2e-118	56.88%	396	ANW72255.1	putative glycoprotein [Terena virus]
NL_02_Contig6386_6385	Blastx	0.44	0.0001	38.00%	387	QHA33846.1	nucleocapsid protein [Coredo virus]
NL_02_Contig2828_2827	Blastx	0.98	2e-22	47.71%	309	QEM39190.1	nucleoprotein [Aedes aegypti anphevirus]
NL_02_Contig12986_1298	Blastx	0.47	0.0	59.87%	1044	AJT39583.1	PArp-RdRp [dsRNA virus environmental sample]
NL_02_Contig6983_6982	Blastx	0.94	6e-29	65.52%	647	AWW13462.1	putative glycoprotein [Aedes anphevirus]
NL_02_Contig6369_6368	Blastx	0.84	5e-43	52.35%	485	QHA33915.1	putative nucleoprotein [Atrato Chu-like virus 1]
NL_02_Contig13034_13033	Blastx	0.99	6e-47	70.09%	562	ASA47423.1	nucleoprotein [Aedes alboannulatus orthomyxo-like virus]
NL_02_Contig6366_6365	Blastx	0.63	2e-46	60.54%	462	QHA33833.1	putative capsid protein [Atrato Partiti-like virus 1]
NL_02_Contig13161_13160	Blastx	0.55	2e-06	62.50%	186	ASV45861.1	glycoprotein [Croada virus]
NL_02_Contig13037_13036	Blastx	0.92	1e-30	76.39%	591	QEM39199.1	glycoprotein [Aedes aegypti anphevirus]
NL_02_Contig13186_13185	Blastx	0.98	8e-23	69.12%	562	ASA47423.1	nucleoprotein [Aedes alboannulatus orthomyxo-like virus]
NL_02_Contig6395_6394	Blastx	0.65	8e-13	54.69%	643	YP_010085106.1	glycoprotein [Culex phasma-like virus]
NL_02_Contig7044_7043	Blastx	0.98	7e-42	67.71%	665	API61888.1	glycoprotein [Chuvirus Mos8Chu0]
NL_02_Contig6410_6409	Blastx	0.54	9e-08	50.00%	643	ASA47425.1	glycoprotein [Culex phasma-like virus]
NL_02_Contig6665_6664	Blastx	0.66	9e-57	68.85%	270	ANW72242.1	putative glycoprotein [Kaiowa virus]
NL_02_Contig13013_13012	Blastx	0.79	4e-42	65.05%	270	QCX36683.1	nucleoprotein [North Creek virus]
NL_02_Contig13153_13152	Blastx	0.72	5e-44	48.92%	1012	AJT39584.1	proline-alanine-rich protein [dsRNA virus environmental sampl
NL_02_Contig6571_6570	Blastx	0.97	9e-23	86.00%	647	AWK27461.1	putative glycoprotein [Aedes aegypti anphevirus]
NL_02_Contig6383_6382	Blastx	0.71	4e-29	65.06%	562	ASA47423.1	nucleoprotein [Aedes alboannulatus orthomyxo-like virus]
NL_02_Contig13183_13182	Blastx	0.88	1e-05	42.62%	920	YP_009336492.1	hypothetical protein 1 [Hubei toti-like virus 10]
NL_02_NODE_123	Blastx	0.72	3e-13	48.65%	644	YP_009305132.1	glycoprotein precursor [Wuhan Mosquito Virus 2]
NL_02_Contig6362_6361	Blastx	0.9	2e-159	43.23%	644	YP_009305132.1	glycoprotein precursor [Wuhan Mosquito Virus 2]
NL_02_Contig13066_13065	Blastx	0.55	5e-08	54.90%	389	YP_009305134.1	nucleocapsid protein [Wuhan Mosquito Virus 2]
FR_02_Contig4233_4232	Blastn	0.99	0.0	98.07%	3144	LC567882.1	Aedes japonicus narnavirus 1 Japan genes for hypothetical protein, RdRp-like protein, complete cds
FR_02_Contig4314_4313	Blastn	0.96	9e-104	95.83%	3152	MK984721.2	Aedes japonicus narnavirus 1 isolate Ae.jap.NV1, complete genome
FR_02_Contig4784_4783	Blastn	0.43	2e-41	98.10%	3144	LC567882.1	Aedes japonicus narnavirus 1 Japan genes for hypothetical protein, RdRp-like protein, complete cds
FR_02_Contig6000_5999	Blastx	0.95	4e-33	80.88%	1771	AUE23903.1	polyprotein [Aedes aegypti anphevirus]
FR_02_Contig10614_10613	Blastx	0.97	3e-17	60.29%	2034	AWW13472.1	RdRP protein [Aedes anphevirus]
FR_02_Contig10758_10757	Blastn	0.68	0.0	96.95%	3152	MK984721.2	Aedes japonicus narnavirus 1 isolate Ae.jap.NV1, complete genome
FR_02_Contig10409_10408	Blastx	0.94	7e-112	75.51%	383	QPF16715.1	glycoprotein [Gurupi chuvirus-like 1]
FR_02_Contig10667_10666	Blastn	0.96	3e-139	98.94%	3152	MK984721.2	Aedes japonicus narnavirus 1 isolate Ae.jap.NV1, complete genome
FR_02_Contig10417_10416	Blastn	0.91	0.0	99.49%	3144	LC567882.1	Aedes japonicus narnavirus 1 Japan genes for hypothetical protein, RdRp-like protein, complete cds
FR_02_Contig4312_4311	Blastx	0.89	6e-25	60.81%	2034	AWW13453.1	RdRP protein [Aedes anphevirus]
FR_02_Contig4234_4233	Blastx	0.48	3e-34	57.38%	562	ASA47423.1	nucleoprotein [Aedes alboannulatus orthomyxo-like virus]
FR_02_Contig4359_4358	Blastx	0.98	9e-32	78.08%	638	QGA87313.1	glycoprotein [Culex mononega-like virus 2]
FR_02_Contig10463_10462	Blastx	0.93	1e-20	64.06%	665	API61888.1	glycoprotein [Chuvirus Mos8Chu0]
FR_02_Contig10414_10413	Blastx	0.96	4e-64	66.27%	2034	QEM39207.1	RNA-dependent RNA polymerase [Aedes aegypti anphevirus]
FR_02_Contig6938_6937	Blastx	0.86	2e-71	39.55%	442	AWW13495.1	nucleoprotein [Aedes anphevirus]
FR_02_Contig5082_5081	Blastx	0.97	1e-154	54.55%	2034	AWW13485.1	RdRP protein [Aedes anphevirus]
FR_02_Contig31_30	Blastx	0.63	4e-12	41.67%	2034	AWW13458.1	RdRP protein [Aedes anphevirus]
FR_02_Contig4236_4235	Blastx	0.84	1e-77	71.88%	647	AWW13476.1	putative glycoprotein [Aedes anphevirus]
FR_02_Contig4633_4632	Blastx	0.33	0.0002	67.74%	396	YP_010085107.1	nucleoprotein [Culex phasma-like virus]
FR_02_Contig10407_10406	Blastx	0.56	3e-36	47.79%	447	API61886.1	nucleocapsid [Salarivirus Mos8CM0]
FR_02_Contig10405_10404	Blastx	0.99	0.0	67.07%	665	API61888.1	glycoprotein [Chuvirus Mos8Chu0]
FR_02_Contig4256_4255	Blastx	0.89	2e-51	67.23%	1771	AUE23903.1	polyprotein [Aedes aegypti anphevirus]
FR_02_Contig8053_8052	Blastx	0.82	1e-13	45.65%	442	AWW13451.1	nucleoprotein [Aedes anphevirus]
FR_02_Contig7369_7368	Blastn	0.72	3e-110	97.89%	3152	MK984721.2	Aedes japonicus narnavirus 1 isolate Ae.jap.NV1, complete genome
FR_02_Contig4295_4294	Blastx	0.95	5e-29	61.90%	485	QHA33915.1	putative nucleoprotein [Atrato Chu-like virus 1]
FR_02_Contig10219_10218	Blastx	0.53	6e-37	65.05%	647	AWW13469.1	putative glycoprotein [Aedes anphevirus]
FR_02_Contig9027_9026	Blastx	0.96	8e-33	65.22%	665	API61888.1	glycoprotein [Chuvirus Mos8Chu0]
FR_02_Contig7867_7866	Blastx	0.89	2e-28	53.12%	485	QHA33915.1	putative nucleoprotein [Atrato Chu-like virus 1]
FR_02_Contig4428_4427	Blastx	0.89	0.0	66.83%	562	ASA47423.1	nucleoprotein [Aedes alboannulatus orthomyxo-like virus]
FR_02_Contig4874_4873	Blastx	0.83	6e-24	65.75%	2034	QEM39207.1	RNA-dependent RNA polymerase [Aedes aegypti anphevirus]
FR_02_Contig4249_4248	Blastx	0.78	9e-46	78.72%	591	QEM39199.1	glycoprotein [Aedes aegypti anphevirus]
FR_02_Contig4273_4272	Blastn	0.92	4e-128	99.23%	3152	MK984721.2	Aedes japonicus narnavirus 1 isolate Ae.jap.NV1, complete genome
FR_02_Contig10508_10507	Blastx	0.64	7e-14	64.41%	920	YP_009336492.1	hypothetical protein 1 [Hubei toti-like virus 10]
FR_02_Contig10832_10831	Blastx	0.56	3e-05	55.26%	461	QMP82261.1	nucleocapsid protein [Hymenopteran rhabdo-related virus OKIAV8]
FR_02_Contig32_31	Blastx	0.95	3e-128	42.33%	572	QHA33860.1	putative glycoprotein [Narangue virus]
FR_02_Contig6402_6401	Blastx	0.84	2e-29	50.00%	2411	QHA33858.1	RdRp [Narangue virus]
FR_02_Contig4566_4565	Blastx	0.23	0.001	64.71%	920	YP_009336492.1	hypothetical protein 1 [Hubei toti-like virus 10]
FR_02_Contig4317_4316	Blastx	0.98	1e-34	77.78%	2034	AWW13482.1	RdRP protein [Aedes anphevirus]
FR_02_Contig5860_5859	Blastx	0.8	2e-26	69.84%	2034	QRW42776.1	RNA-dependent RNA polymerase [Aedes anphevirus]
FR_02_Contig10420_10419	Blastx	0.91	2e-75	71.43%	270	ANW72242.1	putative glycoprotein [Kaiowa virus]
FR_02_Contig4674_4673	Blastx	0.98	3e-21	61.43%	1084	YP_009507248.1	ORF B [Trichoplusia ni TED virus]
FR_02_Contig4388_4387	Blastx	0.75	1e-20	75.47%	591	QEM39199.1	glycoprotein [Aedes aegypti anphevirus]
FR_02_Contig4355_4354	Blastx	0.73	3e-16	61.82%	383	QPF16715.1	glycoprotein [Gurupi chuvirus-like 1]
FR_02_Contig4241_4240	Blastx	0.99	2e-84	74.39%	591	QEM39199.1	glycoprotein [Aedes aegypti anphevirus]
FR_02_Contig4444_4443	Blastx	0.82	4e-18	77.19%	2034	QEM39207.1	RNA-dependent RNA polymerase [Aedes aegypti anphevirus]
FR_02_Contig4244_4243	Blastx	0.71	5e-09	35.56%	2031	QRW42745.1	RNA-dependent RNA polymerase [Gordis virus]
FR_02_Contig4247_4246	Blastx	0.7	7e-21	48.48%	485	QHA33915.1	putative nucleoprotein [Atrato Chu-like virus 1]
FR_02_Contig4238_4237	Blastx	0.46	1e-21	72.46%	647	AWW13469.1	putative glycoprotein [Aedes anphevirus]
FR_02_Contig6080_6079	Blastx	0.61	1e-24	64.00%	459	YP_010086782.1	nucleoprotein [Ohlsdorf virus]
FR_02_Contig4339_4338	Blastx	0.78	7e-88	63.16%	647	AWW13462.1	putative glycoprotein [Aedes anphevirus]
FR_02_Contig5171_5170	Blastx	0.93	2e-12	43.68%	2411	QHA33858.1	RdRp [Narangue virus]
FR_02_Contig10530_10529	Blastx	0.98	2e-24	60.49%	665	API61888.1	glycoprotein [Chuvirus Mos8Chu0]
FR_02_Contig10500_10499	Blastx	0.7	4e-12	55.56%	389	YP_009305134.1	nucleocapsid protein [Wuhan Mosquito Virus 2]
FR_02_Contig10562_10561	Blastx	0.77	6e-14	53.85%	567	QRW42616.1	nucleoprotein [Usinis virus]
FR_02_Contig10408_10407	Blastx	0.35	3e-17	48.15%	424	QHA33859.1	nucleocapsid protein [Narangue virus]
FR_01_Contig16_15	Blastx	0.86	1e-102	83.15%	2034	QEM39189.1	RNA-dependent RNA polymerase [Aedes aegypti anphevirus]
FR_01_Contig305_304	Blastx	0.99	5e-44	90.00%	186	ASV45861.1	glycoprotein [Croada virus]
FR_01_Contig3673_3672	Blastn	0.96	0.0	98.20%	3144	LC567882.1	Aedes japonicus narnavirus 1 Japan genes for hypothetical protein, RdRp-like protein, complete cds
FR_01_Contig9288_9287	Blastn	0.97	0.0	98.55%	3152	MK984721.2	Aedes japonicus narnavirus 1 isolate Ae.jap.NV1, complete genome
FR_01_Contig3703_3702	Blastx	0.32	3e-07	62.22%	399	ASV45863.1	glycoprotein [Kaiowa virus]
FR_01_Contig3674_3673	Blastx	0.69	3e-59	73.81%	665	API61888.1	glycoprotein [Chuvirus Mos8Chu0]
FR_01_NODE_4	Blastx	0.85	0.0	67.81%	665	API61888.1	glycoprotein [Chuvirus Mos8Chu0]
FR_01_Contig9342_9341	Blastx	0.92	1e-46	66.09%	665	API61888.1	glycoprotein [Chuvirus Mos8Chu0]
FR_01_Contig9277_9276	Blastx	0.67	5e-83	54.63%	485	QHA33915.1	putative nucleoprotein [Atrato Chu-like virus 1]
FR_01_Contig49_48	Blastn	0.99	0.0	98.63%	3152	MK984721.2	Aedes japonicus narnavirus 1 isolate Ae.jap.NV1, complete genome
FR_01_Contig9568_9567	Blastx	0.98	1e-33	84.06%	1044	AJT39583.1	PArp-RdRp [dsRNA virus environmental sample]
FR_01_Contig3811_3810	Blastx	0.99	2e-32	66.67%	665	API61888.1	glycoprotein [Chuvirus Mos8Chu0]
FR_01_Contig9275_9274	Blastx	0.84	1e-112	41.13%	572	QHA33860.1	putative glycoprotein [Narangue virus]
FR_01_Contig9315_9314	Blastx	0.76	6e-16	31.78%	668	QHA33679.1	putative glycoprotein [Atrato Rhabdo-like virus 3]
FR_01_Contig9378_9377	Blastx	0.72	6e-32	76.32%	437	AXQ04770.1	putative nucleoprotein [Culex rhabdo-like virus]
FR_01_Contig3667_3666	Blastx	0.89	4e-138	54.45%	396	ANW72255.1	putative glycoprotein [Terena virus]
FR_01_Contig9279_9278	Blastx	0.99	7e-67	56.25%	2034	QEM39201.1	RNA-dependent RNA polymerase [Aedes aegypti anphevirus]
FR_01_Contig3973_3972	Blastx	0.97	2e-11	35.71%	2031	QRW42740.1	RNA-dependent RNA polymerase [Gordis virus]
FR_01_Contig6681_6680	Blastx	0.99	6e-05	41.43%	2411	QHA33858.1	RdRp [Narangue virus]
FR_01_Contig3746_3745	Blastx	0.69	3e-17	50.00%	560	QRD99881.1	glycoprotein [Culex phasma-like virus]
FR_01_Contig9793_9792	Blastx	0.95	7e-54	53.53%	503	API61889.1	hypothetical protein [Chuvirus Mos8Chu0]
FR_01_Contig512_511	Blastx	0.75	2e-125	67.46%	562	ASA47423.1	nucleoprotein [Aedes alboannulatus orthomyxo-like virus]
FR_01_Contig2429_2428	Blastx	0.67	1e-62	43.61%	424	QHA33859.1	nucleocapsid protein [Narangue virus]
FR_01_Contig6123_6122	Blastx	0.81	5e-22	33.68%	2411	QHA33858.1	RdRp [Narangue virus]
FR_01_Contig3705_3704	Blastx	0.38	0.046	39.68%	920	YP_009336492.1	hypothetical protein 1 [Hubei toti-like virus 10]
FR_01_Contig3710_3709	Blastx	0.78	9e-43	73.91%	270	ANW72242.1	putative glycoprotein [Kaiowa virus]
FR_01_Contig3684_3683	Blastx	0.79	7e-47	66.67%	665	API61888.1	glycoprotein [Chuvirus Mos8Chu0]
FR_01_Contig9287_9286	Blastx	0.95	2e-71	58.99%	642	QTW97811.1	hypothetical protein [Mononegavirales sp.]
FR_01_Contig9284_9283	Blastx	0.87	7e-75	65.70%	562	ASA47423.1	nucleoprotein [Aedes alboannulatus orthomyxo-like virus]
FR_01_Contig3672_3671	Blastx	0.86	2e-72	64.07%	665	API61888.1	glycoprotein [Chuvirus Mos8Chu0]
FR_01_Contig3795_3794	Blastx	0.54	1e-10	65.22%	435	YP_009388612.1	nucleoprotein [Culex rhabdo-like virus]
FR_01_Contig9398_9397	Blastx	0.96	2e-44	80.43%	1044	AJT39583.1	PArp-RdRp [dsRNA virus environmental sample]
FR_01_Contig3714_3713	Blastx	0.64	1e-19	56.16%	665	API61888.1	glycoprotein [Chuvirus Mos8Chu0]
FR_01_Contig9401_9400	Blastx	0.99	2e-50	75.00%	383	QPF16715.1	glycoprotein [Gurupi chuvirus-like 1]
FR_01_Contig3702_3701	Blastx	0.99	2e-63	79.51%	591	QEM39199.1	glycoprotein [Aedes aegypti anphevirus]
FR_01_Contig9296_9295	Blastx	0.96	3e-38	45.34%	2034	AWW13458.1	RdRP protein [Aedes anphevirus]
FR_01_Contig712_711	Blastx	0.73	6e-24	67.69%	270	ANW72242.1	putative glycoprotein [Kaiowa virus]
FR_01_Contig3870_3869	Blastx	0.98	7e-29	70.27%	638	QGA87313.1	glycoprotein [Culex mononega-like virus 2]
FR_01_Contig6112_6111	Blastx	0.66	1e-24	64.00%	459	YP_010086782.1	nucleoprotein [Ohlsdorf virus]
FR_01_Contig3804_3803	Blastx	0.52	0.0006	44.44%	478	QGA70895.1	hypothetical protein [Merida virus]
FR_01_Contig9291_9290	Blastx	0.87	1e-65	62.35%	2034	AWW13453.1	RdRP protein [Aedes anphevirus]
FR_01_Contig9430_9429	Blastx	0.77	8e-14	53.62%	1084	YP_009507248.1	ORF B [Trichoplusia ni TED virus]
FR_01_Contig4338_4337	Blastx	0.89	3e-97	40.41%	442	AWW13495.1	nucleoprotein [Aedes anphevirus]
FR_01_Contig9399_9398	Blastx	0.92	3e-31	64.44%	1044	AJT39583.1	PArp-RdRp [dsRNA virus environmental sample]
FR_01_Contig8810_8809	Blastx	0.95	2e-36	70.83%	1084	YP_009417300.1	capsid [Australian Anopheles totivirus]
FR_01_Contig4346_4345	Blastx	0.6	3e-29	74.32%	3414	YP_009350102.1	polyprotein [Xishuangbanna aedes flavivirus]
FR_01_Contig9503_9502	Blastx	0.97	4e-22	62.67%	2034	AWW13485.1	RdRP protein [Aedes anphevirus]
FR_01_Contig3868_3867	Blastx	0.95	2e-13	50.72%	2411	QHA33858.1	RdRp [Narangue virus]
FR_01_Contig9300_9299	Blastx	0.57	2e-08	37.63%	497	QIS62330.1	hypothetical protein [Primus virus]
FR_01_Contig215_214	Blastx	0.1	0.0005	55.32%	177	KXJ70875.1	hypothetical protein RP20_CCG022228 [Aedes albopictus]
FR_01_Contig3951_3950	Blastx	1	2e-24	75.36%	2034	AWW13503.1	RdRP protein [Aedes anphevirus]
FR_01_Contig9306_9305	Blastx	0.92	1e-42	56.12%	2034	AWW13497.1	RdRP protein [Aedes anphevirus]
FR_01_Contig9396_9395	Blastx	0.98	1e-45	69.44%	2034	AWK27462.1	RNA-dependent RNA polymerase [Aedes aegypti anphevirus]
FR_01_Contig9424_9423	Blastx	0.81	2e-39	83.78%	199	QPF16716.1	glycoprotein [Gurupi chuvirus-like 2]
FR_01_Contig9499_9498	Blastx	0.69	3e-12	62.96%	920	YP_009336492.1	hypothetical protein 1 [Hubei toti-like virus 10]
FR_01_Contig3722_3721	Blastx	0.97	2e-178	62.03%	647	QRW42774.1	glycoprotein [Aedes anphevirus]
FR_01_Contig8904_8903	Blastx	0.99	1e-66	69.39%	647	AWW13476.1	putative glycoprotein [Aedes anphevirus]
FR_01_Contig8669_8668	Blastx	0.91	2e-86	70.26%	1771	AUE23903.1	polyprotein [Aedes aegypti anphevirus]
FR_01_Contig6954_6953	Blastx	0.21	5e-12	70.91%	647	AWW13469.1	putative glycoprotein [Aedes anphevirus]
FR_01_Contig10_9	Blastx	0.29	1e-32	57.38%	562	ASA47423.1	nucleoprotein [Aedes alboannulatus orthomyxo-like virus]
FR_01_Contig9352_9351	Blastx	0.91	4e-37	67.92%	2034	AWW13465.1	RdRP protein [Aedes anphevirus]
FR_01_Contig3690_3689	Blastx	0.62	2e-12	61.54%	387	QHA33846.1	nucleocapsid protein [Coredo virus]
FR_01_Contig3743_3742	Blastx	0.86	3e-32	45.24%	567	QRW42616.1	nucleoprotein [Usinis virus]
FR_01_Contig9276_9275	Blastx	0.91	5e-162	43.63%	644	YP_009305132.1	glycoprotein precursor [Wuhan Mosquito Virus 2]
FR_01_Contig9578_9577	Blastx	0.43	0.0003	70.00%	424	QHA33859.1	nucleocapsid protein [Narangue virus]
FR_01_Contig9416_9415	Blastx	0.48	0.0001	48.00%	2411	QHA33858.1	RdRp [Narangue virus]

### Sheet: Supp Table 5 - CD-Hit summary
Representative Contig ID from CDHit clusters and library of origin	# of Contigs in CD-Hit cluster
NL_02_Contig12987_12986	11
NL_02_Contig12986_12985	9
Contig5902_5901_MERGED	5
Contig68630_68629_MERGED	4
FR_01_Contig4338_4337	4
Contig68625_68624_MERGED	3
FR_01_Contig9275_9274	3
Contig68623_68622_MERGED	2
NL_01_Contig19172_19171	2
FR_01_Contig3722_3721	2
FR_02_Contig4236_4235	2
FR_02_Contig4244_4243	2
NL_01_Contig6226_6225	1
NL_01_Contig96_95	1
NL_02_Contig12988_12987	1
NL_02_Contig12991_12990	1
NL_01_Contig19175_19174	1
NL_02_Contig12993_12992	1
NL_02_Contig12994_12993	1
FR_02_Contig10758_10757	1
FR_01_Contig6954_6953	1
NL_02_Contig13099_13098	1
NL_02_Contig12995_12994	1
NL_02_Contig12996_12995	1
FR_01_Contig6123_6122	1
NL_02_Contig6365_6364	1
NL_02_Contig12997_12996	1
FR_01_Contig8669_8668	1
FR_01_Contig16_15	1
NL_02_Contig12998_12997	1
NL_02_Contig6542_6541	1
NL_02_Contig6382_6381	1
FR_01_Contig9291_9290	1
FR_02_Contig10414_10413	1
NL_01_Contig19199_19198	1
FR_02_Contig4241_4240	1
FR_01_Contig9300_9299	1
FR_02_Contig31_30	1
FR_01_Contig9315_9314	1
FR_02_Contig4256_4255	1
FR_01_Contig3702_3701	1
NL_02_Contig9724_9723	1
NL_02_Contig13023_13022	1
FR_01_Contig9352_9351	1
FR_01_Contig9396_9395	1
FR_02_Contig7369_7368	1
NL_01_Contig19313_19312	1
NL_01_Contig6957_6956	1
NL_01_Contig6368_6367	1
NL_01_Contig6333_6332	1
NL_01_Contig6350_6349	1
FR_02_Contig4784_4783	1
FR_01_Contig6681_6680	1
FR_01_Contig9578_9577	1
FR_01_Contig3951_3950	1
FR_02_Contig10408_10407	1
	93

### Sheet: Supp Table 6 -Biochemical Propt
Viral Genomic segment	ORF	Number of aa	Molecular weight (kDa)	Theoretical pI	Instability Index	Aliphatic Index	GRAVY
AejapNV1 S2	fORF	333	34.44	11.39	64.35	67.48	-0.681
	rORF	285	29.65	10.91	73.88	59.40	-0.428
CxNV1 S2	fORF	268	26.58	10.70	66.95	63.84	-0.355
	rORF	268	29.01	11.35	59.74	63.40	-0.46

### Sheet: Supp Table 7- Alphafold Model R
Sample	Model	ranking_confidence
AejapNV1_fORF	1	52.25833144438516
AejapNV1_fORF	2	46.6526070761504
AejapNV1_fORF	3	51.75797652792825
AejapNV1_fORF	4	50.85271324966223
AejapNV1_fORF	5	49.481029421078254
AejapNV1_rORF	1	40.65534560382319
AejapNV1_rORF	2	33.88018392356099
AejapNV1_rORF	3	32.82626363397475
AejapNV1_rORF	4	34.50349171780589
AejapNV1_rORF	5	27.538327970591613
CxNV1_fORF	1	45.726188104821254
CxNV1_fORF	2	45.68002481706284
CxNV1_fORF	3	44.51546865281835
CxNV1_fORF	4	43.140415091365774
CxNV1_fORF	5	38.178509083955305
CxNV1_rORF	1	25.092904713341245
CxNV1_rORF	2	25.059055713783263
CxNV1_rORF	3	22.729557068583617
CxNV1_rORF	4	24.889011233572553
CxNV1_rORF	5	21.479669565959775
